# Interaction with IP6K1 supports pyrophosphorylation of substrate proteins by the inositol pyrophosphate 5-IP7

**DOI:** 10.1101/2023.12.10.570918

**Authors:** Aisha Hamid, Jayashree S. Ladke, Akruti Shah, Monisita Pal, Shubhra Ganguli, Arpita Singh, Rashna Bhandari

## Abstract

Inositol pyrophosphates (PP-IPs) are a sub-family of water soluble inositol phosphates that possess one or more diphosphate groups. PP-IPs can transfer their β-phosphate group to a phosphorylated Ser residue to generate pyrophosphorylated Ser. This unique post-translational modification occurs on Ser residues that lie in acidic stretches within an intrinsically disordered protein sequence. Serine pyrophosphorylation is dependent on the presence of Mg^2+^ ions, but does not require an enzyme for catalysis. The mechanisms by which cells can regulate this enzyme-independent modification are still unknown. Here, we show that IP6K1, an enzyme responsible for the synthesis of the PP-IP 5-IP7, interacts with several proteins that undergo 5-IP7 mediated pyrophosphorylation, and with CK2, a protein kinase that phosphorylates Ser residues prior to pyrophosphorylation. We characterized the interaction of IP6K1 with AP3B1, the β subunit of the AP3 adaptor protein complex, which is a known pyrophosphorylation substrate. We observe the formation of a protein complex between IP6K1, AP3B1, and the catalytic α-subunit of CK2, and show that disrupting IP6K1 binding to AP3B1 lowers its in vivo pyrophosphorylation. We propose that assembly of a substrate-CK2-IP6K complex would allow for coordinated pre-phosphorylation and pyrophosphorylation of the target serine residue, and provide a mechanism to regulate this enzyme-independent modification.
