## Supplemental Table S3 for "Interaction with IP6K1 supports pyrophosphorylation of substrate proteins by the inositol pyrophosphate 5-IP7"

### Sheet: GO_BPCCMF_FCB_1.4
	BP - Biological Process; CC - Cellular Component; MF - Molecular Function
	GO term used in Fig 1B
Annotation Cluster 1	Enrichment Score: 33.0206881463327
Category	Term	Count	%	PValue	Genes	List Total	Pop Hits	Pop Total	Fold Enrichment	Bonferroni	Benjamini	FDR
GOTERM_MF_DIRECT	GO:0003735~structural constituent of ribosome	43	24.7126	6.28e-47	MRPS16, MRPS35, RPL31, MRPS11, MRPS30, MRPL15, MRPL37, MRPL12, RPL6, RPS4X, RPS17, RPS15A, RPS16, RPS19, RPS18, RPS3, RPLP2, RPL13, RPS10, RPS13, RPS9, RPS7, RPS8, RPL23, MRPS22, MRPS23, RPL22, RPS6, MRPS2, RPL23A, RPS3A, MRPS7, MRPS5, MRPL22, RPS26, RPS25, MRPS9, RPS10P5, RPS29, RPS26P11, RPL27, RPS24, DAP3	173	189	18908	24.866	2.46e-44	1.23e-44	1.14e-44
GOTERM_CC_DIRECT	GO:0005840~ribosome	38	21.8391	1.56e-41	MRPS16, RPL31, MRPS11, MRPS30, MRPL37, RPL6, RPS4X, RPS17, RPS15A, RPS16, RPS19, RPS18, RPS3, RPL13, RPS10, RPS13, MRPS28, PTCD3, RPS9, MRPS27, RPS7, RPS8, RPL23, MRPS22, MRPS23, RPL22, RPS6, MRPS2, RPL23A, RPS3A, MRPS7, RPS26, RPS25, MRPS9, RPS29, RPL27, RPS24, DAP3	174	176	20580	25.5368	4.34e-39	4.34e-39	3.65e-39
GOTERM_BP_DIRECT	GO:0006412~translation	41	23.5632	3.01e-41	MRPS16, RPL31, MRPS11, MRPS30, MRPL15, MRPL37, MRPL12, RPL6, RPS4X, RPS17, RPS15A, RPS16, RPS19, RPS18, RPS3, RPLP2, RPL13, IGF2BP3, RPS10, RPS13, RPS9, RPS7, RPS8, RPL23, MRPS23, RPL22, RPS6, MRPS2, RPL23A, RPS3A, MRPS7, MRPS5, MRPL22, RPS26, RPS25, MRPS9, RPS29, RPS26P11, RPL27, RPS24, EIF4G1	171	223	19333	20.7865	3.38e-38	3.38e-38	3.29e-38
GOTERM_BP_DIRECT	GO:0002181~cytoplasmic translation	27	15.5172	8.6e-33	RPL31, RPL6, RPS4X, RPS17, RPS15A, RPS16, RPS19, RPS18, RPS3, RPLP2, RPL13, RPS10, RPS13, RPS9, RPS7, RPS8, RPL23, RPL22, RPS6, RPL23A, RPS3A, RPS26, RPS25, RPS29, DRG1, RPL27, RPS24	171	90	19333	33.9175	9.67e-30	4.83e-30	4.7e-30
GOTERM_CC_DIRECT	GO:0022627~cytosolic small ribosomal subunit	22	12.6437	4.29e-32	RPS9, RPS7, RPS8, MRPS11, RPS6, RPS3A, RPS4X, RPS26, RPS25, RPS17, RPS10P5, RPS15A, RPS16, RPS19, RPS18, RPS29, RPS3, RPS26P11, RPS10, RPS24, RPS13, EIF2A	174	46	20580	56.5667	1.19e-29	5.97e-30	5.02e-30
GOTERM_CC_DIRECT	GO:0022626~cytosolic ribosome	23	13.2184	3.73e-28	RPS9, RPS7, RPL31, RPS8, RPL23, RPL22, RPS6, RPL23A, RPS3A, RPL6, RPS4X, RPS25, RPS17, RPS15A, RPS16, RPS19, RPS18, RPS3, RPL13, RPL27, RPS10, RPS24, RPS13	174	77	20580	35.3292	1.04e-25	3.46e-26	2.91e-26
GOTERM_CC_DIRECT	GO:0005925~focal adhesion	25	14.3678	1.76e-13	RPL31, HACD3, RPL6, RPS4X, RPS17, RPS16, RPS19, RPS18, G3BP1, RPS3, FLNA, RPLP2, RPS10, RPS13, RPS9, HSPA5, RPS7, RPS8, RPL23, RPL22, RPS3A, RPS29, RPL27, VIM, PFN1	174	425	20580	6.9574	4.9e-11	4.46e-12	3.75e-12
Annotation Cluster 2	Enrichment Score: 15.946728141284252
Category	Term	Count	%	PValue	Genes	List Total	Pop Hits	Pop Total	Fold Enrichment	Bonferroni	Benjamini	FDR
GOTERM_CC_DIRECT	GO:0005763~mitochondrial small ribosomal subunit	15	8.62069	3.64e-21	MRPS28, PTCD3, MRPS26, MRPS27, MRPS16, MRPS35, MRPS11, MRPS22, MRPS23, MRPS10, MRPS2, MRPS7, MRPS5, MRPS9, DAP3	174	33	20580	53.7618	1.01e-18	1.69e-19	1.42e-19
GOTERM_BP_DIRECT	GO:0032543~mitochondrial translation	20	11.4943	9.45e-21	MRPS28, PTCD3, MRPS26, MRPS27, MRPS16, MRPS35, MRPS11, MRPS22, MRPS23, MRPS10, MRPS2, MRPL15, MRPS30, MRPL37, MRPL12, MRPS7, MRPS5, MRPL22, MRPS9, DAP3	171	96	19333	23.5538	1.06e-17	3.54e-18	3.44e-18
GOTERM_CC_DIRECT	GO:0005743~mitochondrial inner membrane	26	14.9425	3.09e-13	MRPS16, MRPS35, SHMT2, MRPS11, MRPS10, MRPS30, MRPL15, MRPL37, MRPL12, PTPMT1, RPS3, MRPS28, PTCD3, MRPS26, MRPS27, MRPS22, MRPS23, MRPS2, MRPS7, MRPS5, MRPL22, HADHB, HADHA, MRPS9, NDUFS3, DAP3	174	479	20580	6.41998	8.59e-11	7.16e-12	6.03e-12
GOTERM_CC_DIRECT	GO:0005739~mitochondrion	41	23.5632	1.54e-11	FEN1, MRPS16, MRPS35, SHMT2, MRPS11, DDX1, MRPS10, DDX21, MRPS30, MRPL15, MRPL37, MRPL12, HSD17B10, DHX30, C1QBP, PTPMT1, DBT, MRPS28, PTCD3, MRPS26, MRPS27, TRMT10C, PARP1, HSPA5, MRPS22, MRPS23, MRPS2, AP3B1, SIRT1, MRPS5, LRPPRC, MRPL22, HADHB, HADHA, MRPS9, ILF3, PCCA, PDE12, CDK1, NDUFS3, DAP3	174	1451	20580	3.34205	4.28e-09	3.05e-10	2.57e-10
Annotation Cluster 3	Enrichment Score: 6.744373421982328
Category	Term	Count	%	PValue	Genes	List Total	Pop Hits	Pop Total	Fold Enrichment	Bonferroni	Benjamini	FDR
GOTERM_CC_DIRECT	GO:0071013~catalytic step 2 spliceosome	13	7.47126	1.15e-11	DDX5, HNRNPA3, SF3B3, HNRNPU, HNRNPR, SYNCRIP, HNRNPA2B1, SNRPA1, SNRPF, HNRNPC, HNRNPA1, RBMX, SNRPB	174	89	20580	17.2762	3.19e-09	2.46e-10	2.07e-10
GOTERM_BP_DIRECT	GO:0000398~mRNA splicing, via spliceosome	14	8.04598	2.68e-08	DDX5, HNRNPA3, SF3B3, HNRNPU, HNRNPR, SYNCRIP, SART3, HNRNPA2B1, SNRPA1, SNRPF, HNRNPC, HNRNPA1, RBMX, SNRPB	171	201	19333	7.87472	3.01e-05	5.01e-06	4.87e-06
GOTERM_CC_DIRECT	GO:0005681~spliceosomal complex	10	5.74713	1.06e-06	DDX5, SF3B3, HNRNPA2B1, SNRPA1, HNRNPR, SNRPF, HNRNPC, HNRNPA1, RBMX, SNRPB	174	124	20580	9.53838	0.000293	1.28e-05	1.07e-05
GOTERM_BP_DIRECT	GO:0008380~RNA splicing	12	6.89655	1.63e-06	SYNCRIP, SF3B3, PUF60, PRMT1, C1QBP, SNRPA1, YBX1, SNRPF, HNRNPC, HNRNPA1, SNRPB, SRPK1	171	200	19333	6.78351	0.00182553	0.000166	0.000162
GOTERM_MF_DIRECT	GO:0003730~mRNA 3'-UTR binding	10	5.74713	0.00036	DDX5, HNRNPA3, RPS7, HNRNPA2B1, HNRNPU, IGF2BP3, HNRNPR, HNRNPC, HNRNPA1, LRPPRC	173	240	18908	4.55395	0.131662	0.00832408	0.00768866
Annotation Cluster 4	Enrichment Score: 5.655127050865156
Category	Term	Count	%	PValue	Genes	List Total	Pop Hits	Pop Total	Fold Enrichment	Bonferroni	Benjamini	FDR
GOTERM_BP_DIRECT	GO:0070934~CRD-mediated mRNA stabilization	6	3.44828	2.19e-08	SYNCRIP, DHX9, CSDE1, HNRNPU, IGF2BP3, YBX1	171	11	19333	61.6683	2.47e-05	4.93e-06	4.8e-06
GOTERM_CC_DIRECT	GO:0070937~CRD-mediated mRNA stability complex	5	2.87356	7.14e-08	SYNCRIP, DHX9, CSDE1, HNRNPU, YBX1	174	6	20580	98.5632	1.99e-05	1.1e-06	9.28e-07
GOTERM_BP_DIRECT	GO:1900152~negative regulation of nuclear-transcribed mRNA catabolic process, deadenylation-dependent decay	5	2.87356	7.03e-07	SYNCRIP, DHX9, CSDE1, HNRNPU, YBX1	171	9	19333	62.8103	0.000789	7.89e-05	7.68e-05
GOTERM_BP_DIRECT	GO:2000767~positive regulation of cytoplasmic translation	5	2.87356	9.67e-06	SYNCRIP, DHX9, CSDE1, HNRNPU, YBX1	171	16	19333	35.3308	0.0108119	0.000905	0.000881
GOTERM_BP_DIRECT	GO:0001649~osteoblast differentiation	6	3.44828	0.00497959	SYNCRIP, DHX9, DDX21, HNRNPU, HNRNPC, RBMX	171	125	19333	5.42681	0.996343	0.151137	0.1471
Annotation Cluster 5	Enrichment Score: 3.873840293839095
Category	Term	Count	%	PValue	Genes	List Total	Pop Hits	Pop Total	Fold Enrichment	Bonferroni	Benjamini	FDR
GOTERM_MF_DIRECT	GO:0003684~damaged DNA binding	9	5.17241	1.85e-07	DDB1, XRCC6, FEN1, PARP1, XRCC5, POLD1, RPS3, RAD18, CUL4B	173	68	18908	14.4655	7.25e-05	1.04e-05	9.6e-06
GOTERM_BP_DIRECT	GO:0006974~cellular response to DNA damage stimulus	10	5.74713	0.000836	DDB1, PARP1, XRCC5, PRKDC, USP10, CHEK2, RPS3, SIRT1, RAD18, CUL4B	171	279	19333	4.05228	0.609592	0.0391389	0.0380934
GOTERM_BP_DIRECT	GO:0006281~DNA repair	8	4.5977	0.0154444	DDB1, FEN1, PARP1, USP10, POLD1, CDK1, RPS3, RAD18	171	294	19333	3.07642	1	0.34008	0.330995
Annotation Cluster 6	Enrichment Score: 3.7474208187642732
Category	Term	Count	%	PValue	Genes	List Total	Pop Hits	Pop Total	Fold Enrichment	Bonferroni	Benjamini	FDR
GOTERM_BP_DIRECT	GO:1903608~protein localization to cytoplasmic stress granule	4	2.29885	2.28e-05	DDX3X, DHX9, DDX1, YBX1	171	7	19333	64.6048	0.0252824	0.00196803	0.00191546
GOTERM_MF_DIRECT	GO:0003724~RNA helicase activity	7	4.02299	7.22e-05	DHX30, DDX5, DDX3X, DHX9, DDX1, G3BP1, DDX21	173	77	18908	9.93589	0.0278886	0.00257782	0.00238104
GOTERM_MF_DIRECT	GO:0016887~ATPase activity	13	7.47126	9.98e-05	XRCC6, DDX5, DDX3X, HSPA5, XRCC5, DHX9, DDX1, ATP2B4, DDX21, DHX30, G3BP1, MCM5, MCM2	173	354	18908	4.01365	0.03835	0.00301558	0.00278538
GOTERM_BP_DIRECT	GO:0032508~DNA duplex unwinding	6	3.44828	0.000214	XRCC6, DDX3X, XRCC5, DHX9, DDX1, G3BP1	171	62	19333	10.9411	0.213748	0.0126441	0.0123063
GOTERM_MF_DIRECT	GO:0016787~hydrolase activity	9	5.17241	0.00522232	XRCC6, AHCYL2, DDX5, AHCYL1, DDX3X, XRCC5, DHX9, DDX1, SLC3A2	173	291	18908	3.38025	0.871588	0.0621931	0.0574456
Annotation Cluster 7	Enrichment Score: 3.64125436584559
Category	Term	Count	%	PValue	Genes	List Total	Pop Hits	Pop Total	Fold Enrichment	Bonferroni	Benjamini	FDR
GOTERM_CC_DIRECT	GO:0042645~mitochondrial nucleoid	8	4.5977	1.07e-07	HADHB, HADHA, DHX30, TRMT10C, SHMT2, DBT, HSD17B10, LRPPRC	174	46	20580	20.5697	2.96e-05	1.56e-06	1.31e-06
GOTERM_MF_DIRECT	GO:0003857~3-hydroxyacyl-CoA dehydrogenase activity	3	1.72414	0.00167663	HADHB, HADHA, HSD17B10	173	7	18908	46.8406	0.482006	0.0299508	0.0276645
GOTERM_BP_DIRECT	GO:0006635~fatty acid beta-oxidation	3	1.72414	0.0666545	HADHB, HADHA, HSD17B10	171	48	19333	7.06615	1	0.718527	0.699332
Annotation Cluster 8	Enrichment Score: 3.0061096250694024
Category	Term	Count	%	PValue	Genes	List Total	Pop Hits	Pop Total	Fold Enrichment	Bonferroni	Benjamini	FDR
GOTERM_MF_DIRECT	GO:0003697~single-stranded DNA binding	8	4.5977	8.76e-05	DHX9, HNRNPU, MCM5, YBX1, HNRNPA1, LRPPRC, RAD18, MCM2	173	115	18908	7.60312	0.0337578	0.00286891	0.00264991
GOTERM_BP_DIRECT	GO:0006260~DNA replication	8	4.5977	9.78e-05	FEN1, SET, DHX9, POLD1, CDK1, NAP1L1, MCM5, MCM2	171	121	19333	7.47494	0.104117	0.00709648	0.00690691
GOTERM_MF_DIRECT	GO:0043138~3'-5' DNA helicase activity	3	1.72414	0.00600801	DHX9, MCM5, MCM2	173	13	18908	25.2219	0.905791	0.0694455	0.0641443
GOTERM_MF_DIRECT	GO:0003688~DNA replication origin binding	3	1.72414	0.0183627	DHX9, MCM5, MCM2	173	23	18908	14.2558	0.9993	0.176013	0.162577
Annotation Cluster 9	Enrichment Score: 2.583911509820779
Category	Term	Count	%	PValue	Genes	List Total	Pop Hits	Pop Total	Fold Enrichment	Bonferroni	Benjamini	FDR
GOTERM_BP_DIRECT	GO:0048511~rhythmic process	9	5.17241	3.81e-07	DDB1, USP7, DDX5, CSNK2A1, CDK5, PRKDC, DHX9, USP9X, CDK1	171	77	19333	13.2146	0.000428	4.75e-05	4.62e-05
GOTERM_BP_DIRECT	GO:0018107~peptidyl-threonine phosphorylation	6	3.44828	0.000404	CSNK2A1, CDK5, PRKDC, CSNK2A2, CSNK2B, CDK1	171	71	19333	9.55424	0.364972	0.0215995	0.0210225
GOTERM_MF_DIRECT	GO:0016301~kinase activity	8	4.5977	0.00472251	CSNK2A1, CDK5, PRKDC, CHEK2, CSNK2B, SKP2, IP6K1, IP6K2	173	226	18908	3.86884	0.843643	0.0598693	0.0552991
GOTERM_BP_DIRECT	GO:0006468~protein phosphorylation	11	6.32184	0.0137061	ILF3, CCNB1, CSNK2A1, CDK5, PRKDC, CHEK2, CSNK2A2, CSNK2B, CDK1, EIF2A, SRPK1	171	503	19333	2.47245	1	0.334608	0.325669
GOTERM_BP_DIRECT	GO:0018105~peptidyl-serine phosphorylation	6	3.44828	0.0227244	CSNK2A1, CDK5, PRKDC, CHEK2, CSNK2A2, CDK1	171	182	19333	3.7272	1	0.455706	0.443532
GOTERM_MF_DIRECT	GO:0004674~protein serine/threonine kinase activity	9	5.17241	0.0272727	CSNK2A1, CDK5, PRKDC, CHEK2, CSNK2A2, CSNK2B, CDK1, GTF2I, SRPK1	173	392	18908	2.50932	0.99998	0.214364	0.198
GOTERM_MF_DIRECT	GO:0004672~protein kinase activity	7	4.02299	0.132575	CSNK2A1, CDK5, PRKDC, CHEK2, CSNK2A2, CDK1, SRPK1	173	379	18908	2.01864	1	0.627735	0.579817
Annotation Cluster 10	Enrichment Score: 2.3703108885018924
Category	Term	Count	%	PValue	Genes	List Total	Pop Hits	Pop Total	Fold Enrichment	Bonferroni	Benjamini	FDR
GOTERM_BP_DIRECT	GO:1903241~U2-type prespliceosome assembly	4	2.29885	0.00118025	SF3B3, SNRPA1, SNRPF, SNRPB	171	24	19333	18.8431	0.734831	0.0490897	0.0477783
GOTERM_CC_DIRECT	GO:0005686~U2 snRNP	4	2.29885	0.00181643	SF3B3, SNRPA1, SNRPF, SNRPB	174	29	20580	16.3139	0.396752	0.0132886	0.0111854
GOTERM_CC_DIRECT	GO:0005689~U12-type spliceosomal complex	4	2.29885	0.00181643	SF3B3, YBX1, SNRPF, SNRPB	174	29	20580	16.3139	0.396752	0.0132886	0.0111854
GOTERM_CC_DIRECT	GO:0030532~small nuclear ribonucleoprotein complex	3	1.72414	0.00686523	SNRPA1, SNRPF, SNRPB	174	15	20580	23.6552	0.852675	0.0424119	0.0356992
GOTERM_CC_DIRECT	GO:0071005~U2-type precatalytic spliceosome	4	2.29885	0.00856674	SF3B3, SNRPA1, SNRPF, SNRPB	174	50	20580	9.46207	0.908536	0.0496157	0.0417629
GOTERM_CC_DIRECT	GO:0071007~U2-type catalytic step 2 spliceosome	3	1.72414	0.026197	SNRPA1, SNRPF, SNRPB	174	30	20580	11.8276	0.999376	0.127768	0.107545
Annotation Cluster 11	Enrichment Score: 2.1446016257083134
Category	Term	Count	%	PValue	Genes	List Total	Pop Hits	Pop Total	Fold Enrichment	Bonferroni	Benjamini	FDR
GOTERM_CC_DIRECT	GO:0070418~DNA-dependent protein kinase complex	3	1.72414	0.000417	XRCC6, XRCC5, PRKDC	174	4	20580	88.7069	0.109456	0.00413923	0.0034841
GOTERM_BP_DIRECT	GO:0006302~double-strand break repair	6	3.44828	0.000459	FEN1, PARP1, XRCC5, PRKDC, CHEK2, DDX1	171	73	19333	9.29248	0.40341	0.0234522	0.0228257
GOTERM_MF_DIRECT	GO:0003690~double-stranded DNA binding	7	4.02299	0.000706	XRCC6, FEN1, XRCC5, PRKDC, DHX9, HNRNPU, YBX1	173	117	18908	6.539	0.24181	0.0146015	0.0134869
GOTERM_CC_DIRECT	GO:0070419~nonhomologous end joining complex	3	1.72414	0.00190288	XRCC6, XRCC5, PRKDC	174	8	20580	44.3534	0.411103	0.0135641	0.0114173
GOTERM_BP_DIRECT	GO:0002218~activation of innate immune response	4	2.29885	0.00250566	XRCC6, XRCC5, PRKDC, MATR3	171	31	19333	14.5882	0.940388	0.0879331	0.0855841
GOTERM_BP_DIRECT	GO:0048660~regulation of smooth muscle cell proliferation	3	1.72414	0.00401304	XRCC6, XRCC5, PRKDC	171	11	19333	30.8341	0.989108	0.125185	0.12184
GOTERM_CC_DIRECT	GO:0032993~protein-DNA complex	4	2.29885	0.00679892	XRCC6, PARP1, XRCC5, PRKDC	174	46	20580	10.2849	0.849915	0.0424119	0.0356992
GOTERM_BP_DIRECT	GO:0000723~telomere maintenance	4	2.29885	0.0151528	XRCC6, PARP1, XRCC5, PRKDC	171	59	19333	7.66498	1	0.34008	0.330995
GOTERM_BP_DIRECT	GO:0006303~double-strand break repair via nonhomologous end joining	3	1.72414	0.0378386	XRCC6, XRCC5, PRKDC	171	35	19333	9.69073	1	0.53239	0.518168
GOTERM_BP_DIRECT	GO:0007420~brain development	4	2.29885	0.433926	XRCC6, XRCC5, PRKDC, SNRPB	171	274	19333	1.65049	1	1	0.974153
GOTERM_CC_DIRECT	GO:0005667~transcription factor complex	3	1.72414	0.586508	XRCC6, PARP1, PRKDC	174	234	20580	1.51636	1	1	0.844765
Annotation Cluster 12	Enrichment Score: 1.782293069354151
Category	Term	Count	%	PValue	Genes	List Total	Pop Hits	Pop Total	Fold Enrichment	Bonferroni	Benjamini	FDR
GOTERM_BP_DIRECT	GO:0006511~ubiquitin-dependent protein catabolic process	10	5.74713	0.000877	DDB1, USP7, USP10, USP9X, USP11, CUL1, UBR4, UBE4A, SKP2, CUL4B	171	281	19333	4.02343	0.626811	0.0393744	0.0383226
GOTERM_BP_DIRECT	GO:0016579~protein deubiquitination	5	2.87356	0.0152483	USP7, USP10, USP9X, USP11, CDK1	171	108	19333	5.23419	1	0.34008	0.330995
GOTERM_MF_DIRECT	GO:0004197~cysteine-type endopeptidase activity	4	2.29885	0.0586976	USP7, USP10, USP9X, USP11	173	97	18908	4.507	1	0.36044	0.332925
GOTERM_MF_DIRECT	GO:0004843~thiol-dependent ubiquitin-specific protease activity	4	2.29885	0.0946698	USP7, USP10, USP9X, USP11	173	119	18908	3.67377	1	0.45846	0.423463
Annotation Cluster 13	Enrichment Score: 1.2227830965938313
Category	Term	Count	%	PValue	Genes	List Total	Pop Hits	Pop Total	Fold Enrichment	Bonferroni	Benjamini	FDR
GOTERM_BP_DIRECT	GO:0000082~G1/S transition of mitotic cell cycle	4	2.29885	0.0274783	RPS6, CUL1, SKP2, CUL4B	171	74	19333	6.11127	1	0.482097	0.469219
GOTERM_BP_DIRECT	GO:0031146~SCF-dependent proteasomal ubiquitin-dependent protein catabolic process	3	1.72414	0.0715776	CUL1, SKP2, CUL4B	171	50	19333	6.78351	1	0.737446	0.717746
GOTERM_CC_DIRECT	GO:0019005~SCF ubiquitin ligase complex	3	1.72414	0.109115	CUL1, SKP2, CUL4B	174	67	20580	5.29593	1	0.388897	0.327345
Annotation Cluster 14	Enrichment Score: 0.7332962442546522
Category	Term	Count	%	PValue	Genes	List Total	Pop Hits	Pop Total	Fold Enrichment	Bonferroni	Benjamini	FDR
GOTERM_CC_DIRECT	GO:0034774~secretory granule lumen	4	2.29885	0.0729872	XRCC6, DDX3X, XRCC5, CSNK2B	174	115	20580	4.11394	1	0.286516	0.241169
GOTERM_CC_DIRECT	GO:1904813~ficolin-1-rich granule lumen	4	2.29885	0.086922	XRCC6, DDX3X, CSNK2B, ILF2	174	124	20580	3.81535	1	0.326545	0.274861
GOTERM_CC_DIRECT	GO:0005576~extracellular region	10	5.74713	0.994798	XRCC6, ILF3, DDX3X, XRCC5, CSNK2B, HNRNPA2B1, FLNA, YBX1, HNRNPC, ILF2	174	2131	20580	0.555025	1	1	0.994798
